# Contrastive Learning for Graph-Based Biological Interaction Discovery: Insights from Oncologic Pathways

**DOI:** 10.1101/2024.07.23.604746

**Authors:** Phuong-Nam Nguyen

## Abstract

**Background:** Contrastive learning has emerged as a pivotal technique in representation learning, particularly for self-supervised and unsupervised tasks. Link prediction, crucial for network analysis, forecasts the formation of connections between nodes. Machine learning enhances link prediction by learning patterns from data, leading to improved performance and scalability.

**Method:** In this study, we propose a contrastive learning approach tailored for isomorphic graphs to uncover intrinsic interactions within biological networks. By creating data augmentations through vertex permutations, we train models to learn permutation-invariant representations.

**Results:** In this study, we propose a contrastive learning approach tailored for isomorphic graphs to uncover intrinsic interactions within biological networks. By creating data augmentations through vertex permutations, we train models to learn permutation-invariant representations. Our approach was validated using five cancer-targeting biomarkers: *ADGRF5, TP53, BRAF, KRAS*, and *GNAS*.

**Conclusion:** We discovered new connections between G-coupled receptors (*GPR137B, GPR161*, and *GPR27*) and key pathways, interactions between cyclin-dependent kinase inhibitors (*CDKN1A* and *CDK8*) and specific biomarkers, and identified *NFK-BIA* as a central node linking all targeting biomarkers. This study highlights the potential of contrastive learning to reveal novel insights into cancer research and therapeutic targets. The implementation of this project is made available at: https://github.com/namnguyen0510/Contrastive-Learning-for-Graph-Based-Biological-Interaction-Discovery.
