## Supplementary material for "Contrastive Learning for Graph-Based Biological Interaction Discovery: Insights from Oncologic Pathways": SupMat-S3: table_BRAF.tsv

A	B	Neither	A Not B	B Not A	Both	Log2 Odds Ratio	p-Value	q-Value	Tendency
BRAF	GPR137B	12364	405	249	56	2.779	<0.001	<0.001	Co-occurrence
GPR137B	GPR27	12719	294	50	11	>3	<0.001	<0.001	Co-occurrence
BRAF	GPR27	12564	449	49	12	2.777	<0.001	<0.001	Co-occurrence
