## Supplementary material for "Contrastive Learning for Graph-Based Biological Interaction Discovery: Insights from Oncologic Pathways": SupMat-S3: table_GNAS.tsv

A	B	Neither	A Not B	B Not A	Both	Log2 Odds Ratio	p-Value	q-Value	Tendency
ADGRF5	CDKN1A	12815	97	57	105	>3	<0.001	<0.001	Co-occurrence
ADGRF5	GPR161	12609	134	263	68	>3	<0.001	<0.001	Co-occurrence
GPR161	CDKN1A	12636	276	107	55	>3	<0.001	<0.001	Co-occurrence
GNAS	RAMP2	12603	370	53	48	>3	<0.001	<0.001	Co-occurrence
GNAS	GPR161	12390	353	266	65	>3	<0.001	<0.001	Co-occurrence
PDE1A	GPR161	12686	57	302	29	>3	<0.001	<0.001	Co-occurrence
PDE1A	ADGRF5	12809	63	179	23	>3	<0.001	<0.001	Co-occurrence
RAMP2	GPR161	12667	76	306	25	>3	<0.001	<0.001	Co-occurrence
GNAS	PDE1A	12593	395	63	23	>3	<0.001	<0.001	Co-occurrence
GNAS	MTOR	48521	1537	1395	108	1.289	<0.001	<0.001	Co-occurrence
RAMP2	CDKN1A	12827	85	146	16	>3	<0.001	<0.001	Co-occurrence
PDE1A	CDKN1A	12840	72	148	14	>3	<0.001	<0.001	Co-occurrence
GNAS	ADGRF5	12483	389	173	29	2.427	<0.001	<0.001	Co-occurrence
RAMP2	ADGRF5	12786	86	187	15	>3	<0.001	<0.001	Co-occurrence
MTOR	CDKN1A	49494	1455	564	48	1.534	<0.001	<0.001	Co-occurrence
RAMP2	MTOR	12780	88	193	13	>3	<0.001	<0.001	Co-occurrence
PDE1A	MTOR	12794	74	194	12	>3	<0.001	<0.001	Co-occurrence
RAMP2	PDE1A	12896	92	77	9	>3	<0.001	<0.001	Co-occurrence
ADGRF5	MTOR	12682	186	190	16	2.521	<0.001	<0.001	Co-occurrence
GNAS	CDKN1A	49349	1600	567	45	1.292	<0.001	<0.001	Co-occurrence
GPR161	MTOR	12552	316	191	15	1.641	<0.001	<0.001	Co-occurrence
