## Supplementary material for "Contrastive Learning for Graph-Based Biological Interaction Discovery: Insights from Oncologic Pathways": SupMat-S3: table_KRAS.tsv

A	B	Neither	A Not B	B Not A	Both	Log2 Odds Ratio	p-Value	q-Value	Tendency
RASA4B	TP53BP2	12601	159	266	48	>3	<0.001	<0.001	Co-occurrence
KRAS	RASA4B	12208	659	150	57	2.815	<0.001	<0.001	Co-occurrence
CTLA4	TP53BP2	12721	39	293	21	>3	<0.001	<0.001	Co-occurrence
MRAS	RASA4B	12760	107	183	24	>3	<0.001	<0.001	Co-occurrence
MRAS	TP53BP2	12656	104	287	27	>3	<0.001	<0.001	Co-occurrence
KRAS	TP53BP2	12097	663	261	53	1.890	<0.001	<0.001	Co-occurrence
CTLA4	RASA4B	12819	48	195	12	>3	<0.001	<0.001	Co-occurrence
KRAS	MRAS	12254	689	104	27	2.207	<0.001	<0.001	Co-occurrence
CTLA4	MRAS	12887	56	127	4	2.858	0.003	0.003	Co-occurrence
KRAS	CTLA4	42776	8508	224	53	0.250	0.257	0.257	Co-occurrence
