## Supplementary material for "Contrastive Learning for Graph-Based Biological Interaction Discovery: Insights from Oncologic Pathways": SupMat-S3: table_P1.tsv

A	B	Neither	A Not B	B Not A	Both	Log2 Odds Ratio	p-Value	q-Value	Tendency
KRAS	TP53	26637	3775	16363	4786	1.045	<0.001	<0.001	Co-occurrence
GNAS	BPTF	12477	345	179	73	>3	<0.001	<0.001	Co-occurrence
GNB4	TP53	10054	62	2810	148	>3	<0.001	<0.001	Co-occurrence
GNB4	GNAS	12510	146	354	64	>3	<0.001	<0.001	Co-occurrence
NFKBIA	RBPJ	12906	95	45	28	>3	<0.001	<0.001	Co-occurrence
VDAC1	BPTF	12769	53	216	36	>3	<0.001	<0.001	Co-occurrence
BPTF	RBPJ	12782	219	40	33	>3	<0.001	<0.001	Co-occurrence
VDAC1	RBPJ	12937	64	48	25	>3	<0.001	<0.001	Co-occurrence
BRAF	KRAS	40332	2668	8298	263	-1.062	<0.001	<0.001	Mutual exclusivity
NFKBIA	BPTF	12735	87	216	36	>3	<0.001	<0.001	Co-occurrence
NFKBIA	VDAC1	12888	97	63	26	>3	<0.001	<0.001	Co-occurrence
GNAS	KRAS	41812	1188	8104	457	0.989	<0.001	<0.001	Co-occurrence
GNAS	VDAC1	12602	383	54	35	>3	<0.001	<0.001	Co-occurrence
BRAF	BPTF	12417	405	196	56	>3	<0.001	<0.001	Co-occurrence
GNAS	RBPJ	12615	386	41	32	>3	<0.001	<0.001	Co-occurrence
BPTF	TP53	10002	114	2820	138	2.102	<0.001	<0.001	Co-occurrence
ADGRF5	BPTF	12658	164	214	38	>3	<0.001	<0.001	Co-occurrence
BRAF	RBPJ	12569	432	44	29	>3	<0.001	<0.001	Co-occurrence
KRAS	RBPJ	12318	683	40	33	>3	<0.001	<0.001	Co-occurrence
GNB4	BPTF	12646	176	218	34	>3	<0.001	<0.001	Co-occurrence
BRAF	VDAC1	12553	432	60	29	>3	<0.001	<0.001	Co-occurrence
ADGRF5	TP53	10017	99	2855	103	1.868	<0.001	<0.001	Co-occurrence
GNAS	TP53	29617	795	20299	850	0.642	<0.001	<0.001	Co-occurrence
KRAS	BPTF	12160	662	198	54	2.325	<0.001	<0.001	Co-occurrence
ADGRF5	BRAF	12450	163	422	39	2.819	<0.001	<0.001	Co-occurrence
ADGRF5	GNB4	12689	175	183	27	>3	<0.001	<0.001	Co-occurrence
NFKBIA	TP53	27416	301	18566	391	0.940	<0.001	<0.001	Co-occurrence
GNB4	KRAS	12195	163	669	47	2.394	<0.001	<0.001	Co-occurrence
VDAC1	KRAS	12299	59	686	30	>3	<0.001	<0.001	Co-occurrence
TP53	RBPJ	10092	2909	24	49	2.824	<0.001	<0.001	Co-occurrence
ADGRF5	ZP2	12804	184	68	18	>3	<0.001	<0.001	Co-occurrence
NFKBIA	KRAS	38285	491	7697	201	1.026	<0.001	<0.001	Co-occurrence
GNAS	BRAF	47156	1474	2760	171	0.987	<0.001	<0.001	Co-occurrence
GNB4	ZP2	12794	194	70	16	>3	<0.001	<0.001	Co-occurrence
NFKBIA	GNB4	12759	105	192	18	>3	<0.001	<0.001	Co-occurrence
ADGRF5	GNAS	12483	173	389	29	2.427	<0.001	<0.001	Co-occurrence
NFKBIA	GNAS	44555	633	1427	59	1.541	<0.001	<0.001	Co-occurrence
GNB4	BRAF	12433	180	431	30	2.265	<0.001	<0.001	Co-occurrence
ZP2	TP53	10076	40	2912	46	1.992	<0.001	<0.001	Co-occurrence
GNAS	ZP2	12587	401	69	17	2.951	<0.001	<0.001	Co-occurrence
ZP2	BRAF	12544	69	444	17	2.799	<0.001	<0.001	Co-occurrence
NFKBIA	BRAF	43378	613	2604	79	1.102	<0.001	<0.001	Co-occurrence
ZP2	BPTF	12749	73	239	13	>3	<0.001	<0.001	Co-occurrence
ADGRF5	KRAS	12189	169	683	33	1.801	<0.001	<0.001	Co-occurrence
ZP2	VDAC1	12907	78	81	8	>3	<0.001	<0.001	Co-occurrence
ADGRF5	RBPJ	12809	192	63	10	>3	<0.001	<0.001	Co-occurrence
GNB4	RBPJ	12800	201	64	9	>3	<0.001	<0.001	Co-occurrence
VDAC1	TP53	10067	49	2918	40	1.494	<0.001	<0.001	Co-occurrence
NFKBIA	ADGRF5	12760	112	191	11	2.714	<0.001	<0.001	Co-occurrence
ZP2	KRAS	12289	69	699	17	2.115	<0.001	<0.001	Co-occurrence
ADGRF5	VDAC1	12791	194	81	8	2.703	<0.001	<0.001	Co-occurrence
NFKBIA	ZP2	12870	118	81	5	2.751	0.001	0.001	Co-occurrence
ZP2	RBPJ	12919	82	69	4	>3	0.001	0.001	Co-occurrence
GNB4	VDAC1	12781	204	83	6	2.179	0.003	0.003	Co-occurrence
BRAF	TP53	28642	1770	19988	1161	-0.089	0.113	0.113	Mutual exclusivity
