## Supplementary material for "Contrastive Learning for Graph-Based Biological Interaction Discovery: Insights from Oncologic Pathways": SupMat-S3: table_P2.tsv

A	B	Neither	A Not B	B Not A	Both	Log2 Odds Ratio	p-Value	q-Value	Tendency
TP53	KRAS	26637	16363	3775	4786	1.045	<0.001	<0.001	Co-occurrence
BRAF	KRAS	40332	2668	8298	263	-1.062	<0.001	<0.001	Mutual exclusivity
NFKBIA	VDAC1	12888	97	63	26	>3	<0.001	<0.001	Co-occurrence
GNAS	KRAS	41812	1188	8104	457	0.989	<0.001	<0.001	Co-occurrence
GNAS	VDAC1	12602	383	54	35	>3	<0.001	<0.001	Co-occurrence
KRAS	ROCK1	12267	665	91	51	>3	<0.001	<0.001	Co-occurrence
TP53	ROCK1	10062	2870	54	88	2.514	<0.001	<0.001	Co-occurrence
NCOA1	BRAF	12541	72	427	34	>3	<0.001	<0.001	Co-occurrence
NFKBIA	ROCK1	12833	99	118	24	>3	<0.001	<0.001	Co-occurrence
BRAF	ROCK1	12509	423	104	38	>3	<0.001	<0.001	Co-occurrence
VDAC1	ROCK1	12864	68	121	21	>3	<0.001	<0.001	Co-occurrence
BRAF	VDAC1	12553	432	60	29	>3	<0.001	<0.001	Co-occurrence
GNAS	ROCK1	12548	384	108	34	>3	<0.001	<0.001	Co-occurrence
ADGRF5	NCOA1	12789	179	83	23	>3	<0.001	<0.001	Co-occurrence
ADGRF5	TP53	10017	99	2855	103	1.868	<0.001	<0.001	Co-occurrence
TP53	GNAS	29617	20299	795	850	0.642	<0.001	<0.001	Co-occurrence
ADGRF5	BRAF	12450	163	422	39	2.819	<0.001	<0.001	Co-occurrence
NFKBIA	TP53	27416	301	18566	391	0.940	<0.001	<0.001	Co-occurrence
VDAC1	KRAS	12299	59	686	30	>3	<0.001	<0.001	Co-occurrence
NFKBIA	KRAS	38285	491	7697	201	1.026	<0.001	<0.001	Co-occurrence
GNAS	BRAF	47156	1474	2760	171	0.987	<0.001	<0.001	Co-occurrence
ADGRF5	C16ORF89	12812	187	60	15	>3	<0.001	<0.001	Co-occurrence
TP53	NCOA1	10068	2900	48	58	2.069	<0.001	<0.001	Co-occurrence
GNAS	NCOA1	12572	396	84	22	>3	<0.001	<0.001	Co-occurrence
ADGRF5	GNAS	12483	173	389	29	2.427	<0.001	<0.001	Co-occurrence
NFKBIA	GNAS	44555	633	1427	59	1.541	<0.001	<0.001	Co-occurrence
TP53	C16ORF89	10085	2914	31	44	2.296	<0.001	<0.001	Co-occurrence
C16ORF89	VDAC1	12920	65	79	10	>3	<0.001	<0.001	Co-occurrence
C16ORF89	GNAS	12598	58	401	17	>3	<0.001	<0.001	Co-occurrence
NCOA1	ROCK1	12838	94	130	12	>3	<0.001	<0.001	Co-occurrence
WEE1	TP53	10087	29	2920	38	2.178	<0.001	<0.001	Co-occurrence
NFKBIA	BRAF	43378	613	2604	79	1.102	<0.001	<0.001	Co-occurrence
ADGRF5	KRAS	12189	169	683	33	1.801	<0.001	<0.001	Co-occurrence
ADGRF5	WEE1	12815	192	57	10	>3	<0.001	<0.001	Co-occurrence
ADGRF5	ROCK1	12743	189	129	13	2.764	<0.001	<0.001	Co-occurrence
NCOA1	KRAS	12272	86	696	20	2.036	<0.001	<0.001	Co-occurrence
C16ORF89	KRAS	12299	59	700	16	2.252	<0.001	<0.001	Co-occurrence
TP53	VDAC1	10067	2918	49	40	1.494	<0.001	<0.001	Co-occurrence
NFKBIA	ADGRF5	12760	112	191	11	2.714	<0.001	<0.001	Co-occurrence
NCOA1	VDAC1	12886	99	82	7	>3	<0.001	<0.001	Co-occurrence
WEE1	ROCK1	12872	60	135	7	>3	<0.001	<0.001	Co-occurrence
C16ORF89	NCOA1	12899	69	100	6	>3	<0.001	<0.001	Co-occurrence
NFKBIA	WEE1	12890	117	61	6	>3	<0.001	<0.001	Co-occurrence
WEE1	GNAS	12599	57	408	10	2.438	<0.001	<0.001	Co-occurrence
C16ORF89	BRAF	12549	64	450	11	2.261	<0.001	<0.001	Co-occurrence
ADGRF5	VDAC1	12791	194	81	8	2.703	<0.001	<0.001	Co-occurrence
WEE1	KRAS	12303	55	704	12	1.931	<0.001	<0.001	Co-occurrence
WEE1	BRAF	12555	58	452	9	2.108	<0.001	<0.001	Co-occurrence
C16ORF89	ROCK1	12862	70	137	5	2.745	0.001	0.001	Co-occurrence
WEE1	NCOA1	12905	63	102	4	>3	0.002	0.002	Co-occurrence
NFKBIA	NCOA1	12850	118	101	5	2.431	0.003	0.003	Co-occurrence
WEE1	C16ORF89	12934	65	73	2	2.447	0.057	0.060	Co-occurrence
WEE1	VDAC1	12920	65	87	2	2.192	0.076	0.079	Co-occurrence
TP53	BRAF	28642	19988	1770	1161	-0.089	0.113	0.115	Mutual exclusivity
NFKBIA	C16ORF89	12878	121	73	2	1.544	0.157	0.157	Co-occurrence
