## Supplementary material for "Contrastive Learning for Graph-Based Biological Interaction Discovery: Insights from Oncologic Pathways": SupMat-S3: table_TP53.tsv

A	B	Neither	A Not B	B Not A	Both	Log2 Odds Ratio	p-Value	q-Value	Tendency
TP53	CDK8	30192	20679	220	470	1.641	<0.001	<0.001	Co-occurrence
TP53	TP53INP1	9947	2744	169	214	2.199	<0.001	<0.001	Co-occurrence
TP53INP1	ADGRF5	12547	325	144	58	>3	<0.001	<0.001	Co-occurrence
TP53INP1	CRBN	12639	359	52	24	>3	<0.001	<0.001	Co-occurrence
TP53	ADGRF5	10017	2855	99	103	1.868	<0.001	<0.001	Co-occurrence
CRBN	ADGRF5	12814	58	184	18	>3	<0.001	<0.001	Co-occurrence
TP53INP1	CDK8	12558	355	133	28	2.897	<0.001	<0.001	Co-occurrence
CDK8	ADGRF5	12730	142	183	19	>3	<0.001	<0.001	Co-occurrence
TP53	CRBN	10085	2913	31	45	2.329	<0.001	<0.001	Co-occurrence
CDK8	CRBN	12843	155	70	6	2.828	<0.001	<0.001	Co-occurrence
